# miRXplain: explainable isomiR-aware microRNA target prediction using CLIP-L experiments and hybrid attention transformers

**DOI:** 10.64898/2026.02.11.703270

**Authors:** Ranjan Kumar Maji, Giulia Cantini, Hui Cheng, Annalisa Marsico, Marcel H Schulz

## Abstract

MicroRNAs (miRNAs) are ~22 nt long noncoding RNAs that repress genes by base-pairing with complementary sequences in target mRNAs. Variants known as isomiRs arise from alternative hairpin processing and often shift the canonical seed region, thereby altering their target repertoire. Yet, the mRNA features that enable differential miRNA and isomiR target selection remain poorly understood, largely due to limited high-throughput assays that capture the exact miRNA bound to each target. Existing deep learning methods for miRNA-target prediction have neither leveraged such datasets nor investigated isomiR-specific interactions. To fill this gap, we developed *miRXplain*, an isomiR-aware transformer that predicts miRNA–mRNA interactions using miRNA and target sequences derived from CLIP-L data, directly linking precise miRNA variants to their target sites. These data however revealed a 5′-end nucleotide bias in target sites, which we corrected to generate high-quality, miRNA–target pairs for training, preserving isomiR-specific signal. *miRXplain* outperformed all benchmarked models, surpassing TEC-miTarget, in auROC and auPRC with 15× fewer parameters. Attention maps highlighted distinct sequence determinants for canonical versus isomiR interactions, and *in silico* saturation mutagenesis highlighted the importance of seed and 3′ supplementary regions. *miRXplain* effectively prioritizes pathogenic single-nucleotide variants affecting mRNA–miRNA interactions and reveals isomiR targeting principles that deepen our understanding of miRNA biology.
