## Supplementary File 1 for "miRXplain: explainable isomiR-aware microRNA target prediction using CLIP-L experiments and hybrid attention transformers"

### Sheet: Sheet 1 - to_plot_another
miRNA_id	target_co-ordinates
hsa-miR-1224-3p	>chr17:47682742-47682783(+)
hsa-miR-1910-5p	>chr14:24162274-24162296(+)
hsa-miR-30a-3p	>chr5:134582549-134582575(+)
hsa-miR-30a-3p	>chr11:108105443-108105471(+)
hsa-miR-30a-3p	>chr4:15067009-15067038(+)
hsa-miR-30a-3p	>chr1:77877736-77877757(+)
hsa-miR-30a-3p	>chr10:84515204-84515227(+)
hsa-miR-30a-3p	>chr7:37951283-37951310(+)
hsa-miR-30a-3p	>chr16:3022052-3022080(+)
hsa-miR-30a-3p	>chr12:67662337-67662365(+)
hsa-miR-30a-3p	>chr12:67662400-67662421(+)
hsa-miR-30a-3p	>chr15:77484624-77484652(+)
hsa-miR-30a-3p	>chr8:30566274-30566297(+)
hsa-miR-30a-3p	>chr14:77717521-77717543(+)
hsa-miR-30a-3p	>chr22:46235455-46235483(+)
hsa-miR-30a-3p	>chr1:178917571-178917599(+)
hsa-miR-30a-3p	>chr5:139368968-139368991(+)
hsa-miR-30a-3p	>chr5:139368970-139368997(+)
hsa-miR-3117-3p	>chr16:3022086-3022111(+)
hsa-miR-450a-5p	>chr10:27538127-27538155(+)
hsa-miR-450a-5p	>chr20:47656527-47656555(+)
hsa-miR-450a-5p	>chr4:38700123-38700151(+)
hsa-miR-450a-5p	>chr10:70422137-70422165(+)
hsa-miR-450a-5p	>chr16:69940576-69940604(+)
hsa-miR-450a-5p	>chr13:26023628-26023656(+)
hsa-miR-450a-5p	>chr1:2306919-2306947(+)
hsa-miR-589-3p	>chr2:54661553-54661579(+)
hsa-miR-589-3p	>chr19:33379951-33379977(+)
